# ScrapPaper: A web scrapping method to extract journal information from PubMed and Google Scholar search result using Python

**DOI:** 10.1101/2022.03.08.483427

**Authors:** Mohd Rifqi Rafsanjani

## Abstract

This paper introduces a program called ScrapPaper, a simple Python script that use web-scraping method to extract journal information from PubMed and Google Scholar search results page. Currently the motivation behind the program development is trying to solve a problem to obtain scientific literatures information especially the title and link and save as a list for further use such as in meta-analysis and comparative study of literatures. ScrapPaper advantage that it is simple to use with no prior programming experience and get the results ready within minutes (depending on the total search result). Web-scrapping is a very powerful method to extract information from the web and ScrapPaper employ several server friendly approaches accessing both PubMed and Google Scholar site.
