## Supplement Results 1 for "ScrapPaper: A web scrapping method to extract journal information from PubMed and Google Scholar search result using Python"

	Title	Links	References
1	Structural chromosome abnormalities associated with obesity: report of four new subjects and review of literature	https://www.ingentaconnect.com/content/ben/cg/2011/00000012/00000003/art00005	MJ Dasouki, EL Youngs, K Hovanes - Current Genomics, 2011 - ingentaconnect.com
2	Variable content of a (GC) rich satellite DNA in tumorous and normal cultures of Crepis capillaris	https://www.degruyter.com/document/doi/10.1515/znc-1973-9-1013/html	MD Sacristán, I Dobrigkeit - Zeitschrift für Naturforschung C, 1973 - degruyter.com
3	Clinical Utility of Noninvasive Prenatal Screening for Rare Chromosome Abnormalities in Singleton Pregnancies	https://www.authorea.com/doi/full/10.22541/au.163593339.93520230	T Hu, J Wang, Q Zhu, R Hu, L Xiao, Y Yang… - Authorea …, 2021 - authorea.com
4	Overlay analysis of the oligonucleotide array gene expression profiles and copy number abnormalities as determined by array comparative genomic hybridization in …	https://onlinelibrary.wiley.com/doi/abs/10.1002/gcc.20388	KC Lo, MR Rossi, T Burkhardt… - Genes …, 2007 - Wiley Online Library
5	Number of blastocysts biopsied as a predictive indicator to obtain at least one normal/balanced embryo following preimplantation genetic diagnosis with …	https://link.springer.com/article/10.1007/s10815-016-0831-0	Y Wang, C Ding, J Wang, Y Zeng, W Zhou, R Li… - Journal of assisted …, 2017 - Springer
6	Specific chromosomal imbalances as detected by array CGH in ependymomas in association with tumor location, histological subtype and grade	https://link.springer.com/article/10.1007/s11060-009-0039-6	A Rousseau, A Idbaih, F Ducray, E Crinière… - Journal of neuro …, 2010 - Springer
7	Multiple sex-associated regions and a putative sex chromosome in zebrafish revealed by RAD mapping and population genomics	https://journals.plos.org/plosone/article?id=10.1371/journal.pone.0040701	JL Anderson, A Rodríguez Marí, I Braasch, A Amores… - PloS one, 2012 - journals.plos.org
8	Analysis of Prenatal Diagnosis Results and Pregnancy Outcome of Non-invasive Prenatal Screening High-risk Fetuses	https://www.researchsquare.com/article/rs-74234/latest.pdf	Y Luo, Y Sun, H Tian, H Lu, L Ma, Y Li, Y Zhang, X Yu… - 2020 - researchsquare.com
9	Karyotypic dissection of Hodgkin's disease cell lines reveals ectopic subtelomeres and ribosomal DNA at sites of multiple jumping translocations and genomic …	https://www.nature.com/articles/2401894	RAF MacLeod, D Spitzer, I Bar-Am, JE Sylvester… - Leukemia, 2000 - nature.com
10	Applications of genome editing technology in research on chromosome aneuploidy disorders	https://www.mdpi.com/620174	SN Akutsu, K Fujita, K Tomioka, T Miyamoto… - Cells, 2020 - mdpi.com
11	Studies of interstitial telomere repeat arrays and the pseudoautosomal region in the mouse	https://search.proquest.com/openview/5c90abd52e6cfd9fbe7b7151761386e3/1?pq-origsite=gscholar&cbl=18750&diss=y	C Yen - 1997 - search.proquest.com
12	Integrated genomic analysis of sezary syndrome	https://downloads.hindawi.com/archive/2011/980150.pdf	X Mao, T Chaplin, BD Young - Genetics research …, 2011 - downloads.hindawi.com
13	Syndromic obesity with neurodevelopmental delay: Opportunities for targeted interventions	https://www.sciencedirect.com/science/article/pii/S1769721222000246	TA Kehinde, A Bhatia, B Olarewaju, MZ Shoaib… - European Journal of …, 2022 - Elsevier
14	染色体微阵列分析技术在 2600 例流产物中的应用	http://www.chinagene.cn/EN/abstract/abstract5309.shtml	彭继苹， 袁海明 - 遗传, 2018 - chinagene.cn
15	Molecular cytogenetic characterization of murine cell line SEWA	https://repositorio.ul.pt/handle/10451/35903	ADCM Borges - 2017 - repositorio.ul.pt
16	The interactome of Cryptococcus neoformans Rmt5 reveals multiple regulatory points in fungal cell biology and pathogenesis	https://www.biorxiv.org/content/10.1101/2022.01.13.475903.abstract	MC Kalem, H Subbiah, S Shen, R Chen, L Terry, Y Sun… - bioRxiv, 2022 - biorxiv.org
17	Transgenerational Epigenetic Effects and Complex Inheritance Patterns	https://link.springer.com/chapter/10.1007/978-1-4614-8078-5_5	AK Naumova - Epigenetics and Complex Traits, 2013 - Springer
18	The Hunt for Genomic Dark Matter: Aligning Non-coding Functional DNA	http://citeseerx.ist.psu.edu/viewdoc/download?doi=10.1.1.106.1461&rep=rep1&type=pdf	N Mimouni, G Lunter, J Hein - Nature, 2001 - Citeseer
19	Molecular Genetics and Cytogenetics in Cancer	https://downloads.hindawi.com/journals/specialissues/419635.pdf	NC Gutierrez, IZ Renault - downloads.hindawi.com
20	INSIDE Editorial: Contribution of neXtProt to HPP	https://hupo.org/resources/Documents/HUPO-News-Posts/C-HPP-NEWSLETTER-no.5-Final-5-3-2016.pdf	L Lane - hupo.org
21	Sub-Chapter 2.1–Genomic imbalances in known and novel candidate loci in a group of patients with idiopathic intellectual disability	https://repositorio-aberto.up.pt/bitstream/10216/121080/2/341967.pdf#page=75	F Lopes, F Torres, G Soares, M Barbosa… - GENOMIC … - repositorio-aberto.up.pt
22	Cytogenetic analysis of DNA copy number aberrations in high malignancy grade astrocytomas	https://search.proquest.com/openview/4f8a17f131a8ca245d6a1fa2e3db445e/1?pq-origsite=gscholar&cbl=2026366	GO Enyakoit - 2008 - search.proquest.com
23	Molecular counting: from noninvasive prenatal diagnostics to whole-genome haplotyping	https://search.proquest.com/openview/988025ebbe709ab72e31d98ee04069b5/1?pq-origsite=gscholar&cbl=44156	HMC Fan - 2010 - search.proquest.com
